# Substrate stiffness dictates unique paths towards proliferative arrest in WI-38 cells

**DOI:** 10.1101/2024.09.24.614744

**Authors:** Alyssa M. Kaiser, Amirali Selahi, Wenjun Kong, J. Graham Ruby

**Affiliations:** Calico Life Sciences LLC, South San Francisco, United States

## Abstract

Finite replicative potential is a defining feature of non-transformed somatic cells, first established by Leonard Hayflick *in vitro* using WI-38 human lung fibroblasts. Once proliferative capacity is exhausted due to telomere shortening, cells enter into a state called replicative senescence, which can be avoided through ectopic expression of telomerase reverse transcriptase (hTERT). As WI-38 cells approach replicative arrest, molecular pathways linked to mechanotransduction are induced, including YAP signaling, but the potential interplay between replicative lifespan and the mechanical environment of the cell remains unexplored. Here, we investigate the influence of mechanosensation on the trajectory towards replicative arrest taken by WI-38 cells by growing cells on substrates of varying stiffnesses. Matrix softening slowed proliferation, altered cellular phenotypes, and shortened proliferative lifespan while hTERT expression abrogated or reduced these responses. Our analyses of bulk and single-cell RNA-sequencing and ATAC-sequencing revealed the emergence of a unique G1 transcriptional state on soft substrates, characterized by an AP-1 transcription factor program, which failed to manifest with hTERT expression. Together, these findings reveal how the mechanical environment alters WI-38 cell proliferative lifespan and dictates unique paths towards growth arrest.
