## Supplemental Data File 2 for "Substrate stiffness dictates unique paths towards proliferative arrest in WI-38 cells"

### Sheet: EMT signature
Supplemental Data File 2: Senescence-associated gene expression programs used in single cell cluster definition
Epithelial-to-mesenchymal transition (EMT) signature from Chan et al (PMID: 35119359)
COMP
MFAP5
SCG2
FMOD
MGP
MMP3
COL5A3
LAMA3
VCAM1
SGCD
TGFB1
SERPINE2
FUCA1
IL6
CRLF1
LUM
CADM1
APLP1
MSX1
TNFRSF11B
ITGB3
SPOCK1
COL4A1
IGFBP4
INHBA
WNT5A
NNMT
EDIL3
IGFBP3
ITGB5
LOX
ADAM12
PMEPA1
POSTN
LAMC2
GJA1
COL3A1
NID2
SAT1
COL5A2
PMP22
TIMP1
CD44
FGF2
COL4A2
PVR
COL5A1
IL32
FBN1
THBS1
MEST
CDH6
FSTL1
ACTA2
SPP1
CALD1
NTM
LOXL2
SPARC
MMP1
ABI3BP
PLOD1
GPC1
CD59
MYLK
HTRA1
ITGAV
LRP1
SGCB
DST
DAB2
TFPI2
EFEMP2
COL7A1
LAMC1
FAS
GADD45A
CALU
MYL9
THBS2
ITGB1
QSOX1
FAP
COL11A1
BMP1
BDNF
SFRP1
PDLIM4

### Sheet: SenMayo signature
Supplemental Data File 2: Senescence-associated gene expression programs used in single cell cluster definition
SenMayo signature from Saul et al (PMID: 35974106)
ACVR1B
ANG
ANGPT1
ANGPTL4
AREG
AXL
BEX3
BMP2
BMP6
C3
CCL1
CCL13
CCL16
CCL2
CCL20
CCL24
CCL26
CCL3
CCL4
CCL5
CCL7
CCL8
CD55
CD9
CSF1
CSF2
CSF2RB
CST4
CTNNB1
CTSB
CXCL1
CXCL10
CXCL12
CXCL16
CXCL2
CXCL3
CXCL8
CXCR2
DKK1
EDN1
EGF
EGFR
EREG
ESM1
ETS2
FAS
FGF1
FGF2
FGF7
GDF15
GEM
GMFG
HGF
HMGB1
ICAM1
ICAM3
IGF1
IGFBP2
IGFBP1
IGFBP3
IGFBP4
IGFBP5
IGFBP6
IGFBP7
IL10
IL13
IL15
IL18
IL1A
IL1B
IL2
IL32
IL6
IL6ST
IL7
INHA
IQGAP2
ITGA2
ITPKA
JUN
KITLG
LCP1
MIF
MMP1
MMP10
MMP12
MMP13
MMP14
MMP2
MMP3
MMP9
NAP1L4
NRG1
PAPPA
PECAM1
PGF
PIGF
PLAT
PLAU
PLAUR
PTBP1
PTGER2
PTGES
RPS6KA5
SCAMP4
SELPLG
SEMA3F
SERPINB4
SERPINE1
SERPINE2
SPP1
SPX
TIMP3
TNF
TNFRSF10C
TNFRSF11B
TNFRSF1A
TNFRSF1B
TUBGCP2
VEGFA
VEGFC
VGF
WNT16
WNT2
