## Supplemental Data File 3 for "Substrate stiffness dictates unique paths towards proliferative arrest in WI-38 cells"

### Sheet: wt plastic vs wt 0.5 kPa
Supplemental Data File 3: HOMER analysis results
De novo results: motifs in wt plastic peaks
Known results: motifs in wt plastic peaks
De novo results: motifs in wt 0.5 kPa peaks
Known results: motifs in wt 0.5 kPa peaks

### Sheet: wt 0.5 kPa vs hTERT 0.5 kPa
Supplemental Data File 3: HOMER analysis results
De novo results: motifs in wt 0.5 kPa peaks
Known results: motifs in wt 0.5 kPa peaks
De novo results: motifs in hTERT 0.5 kPa peaks
Known results: motifs in hTERT 0.5 kPa peaks

### Sheet: wt plastic vs wt 32 kPa
Supplemental Data File 3: HOMER analysis results
De novo results: motifs in wt plastic peaks
Known results: motifs in wt plastic peaks
De novo results: motifs in wt 32 kPa peaks
Known results: motifs in wt 32 kPa peaks

### Sheet: wt 0.5 kPa vs wt 32 kPa
Supplemental Data File 3: HOMER analysis results
De novo results: motifs in wt 0.5 kPa peaks
Known results: motifs in wt 0.5 kPa peaks
De novo results: motifs in wt 32 kPa peaks
Known results: motifs in wt 0.5 kPa peaks

### Sheet: anti-cor wt plastic vs wt 0.5 
Supplemental Data File 3: HOMER analysis results
De novo results: motifs in wt plastic anti-correlated peaks over time
Known results: motifs in wt plastic anti-correlated peaks over time
De novo results: motifs in wt 0.5 kPa anti-correlated peaks over time
Known results: motifs in wt 0.5 kPa anti-correlated peaks over time
De novo results: motifs in wt plastic anti-correlated promoter peaks over time
Known results: motifs in wt plastic anti-correlated promoter peaks over time
De novo results: motifs in wt 0.5 kPa anti-correlated promoter peaks over time
Known results: motifs in wt 0.5 kPa anti-correlated promoter peaks over time

### Sheet: anti-cor wt 0.5 vs htert 0.5
Supplemental Data File 3: HOMER analysis results
De novo results: motifs in wt 0.5 kPa anti-correlated peaks over time
Known results: motifs in wt 0.5 kPa anti-correlated peaks over time
De novo results: motifs in hTERT 0.5 kPa anti-correlated peaks over time
Known results: motifs in hTERT 0.5 kPa anti-correlated peaks over time
De novo results: motifs in wt 0.5 kPa anti-correlated promoter peaks over time
Known results: motifs in wt 0.5 kPa anti-correlated promoter peaks over time
De novo results: motifs in hTERT 0.5 kPa anti-correlated promoter peaks over time
Known results: motifs in hTERT 0.5 kPa anti-correlated promoter peaks over time
